# Unmixing Spread Estimation Based on Residual Model in Spectral Flow Cytometry

**DOI:** 10.64898/2026.01.27.701929

**Authors:** Xiangming Cai, Sara Garcia-Garcia, Leo Kuhnen, Michaela Gianniou, Juan J. Garcia Vallejo

## Abstract

Advances in spectral flow cytometry have enabled the simultaneous measurement of dozens of markers across millions of cells within a single experiment. Despite the increasing maximum perplexity achievable in spectral panels, panel design remains constrained. A central obstacle is signal spread— unmixed fluorescence signal misattributed to unrelated channels—which reduces the resolution of cell populations. Here we introduce the Residual Model, a robust, scalable, and interpretable model-based approach for spread prediction during panel design. The Residual Model integrates statistical features derived from single-color controls and predicts spread under Ordinary Least Squares unmixing, the most widely used unmixing method. We demonstrate its reliable predictive performance across 141 single-color control samples measured on two instruments. To facilitate practical application, we developed the USERM R package, which implements the Residual Model and provides an out-of-box solution for interactive spread prediction and visualization.
