## Supplementary Table 1 for "Unmixing Spread Estimation Based on Residual Model in Spectral Flow Cytometry"

### Sheet: Sheet1
	Full MC panel (31c+ AF)	truncated MC panel 1 (21c+ AF)	truncated MC panel 2 (11c+ AF)		Adapted OMIP-099 panel (19c)	Adapted OMIP-116 panel (21c)	Adapted OMIP-117 panel (23c)	Custom Xenith panel 1 (40c)	Custom Xenith panel 2 (38c)	Custom Xenith panel 3 (45c)	Custom Aurora 5L panel 4 (40c)	Custom Aurora 5L panel 5 (42c)	Custom Aurora 5L panel 6 (42c)
1	BUV805-CD16	BUV805-CD16	BUV805-CD16		AF700	APC	APC	BUV395	NFB510	cFluorB515	BUV395	NFB510	cFluorB515
2	AF532-CD45	AF532-CD45	AF532-CD45		APC	APCR700	APCCy7	BUV496	NFB555	cFluorB532	BV421	NFB555	cFluorB548
3	APC-eFluor 780-CD34	APC-eFluor 780-CD34	APC-eFluor 780-CD34		BB515	BB700	BUV395	BUV563	NFB61070S	cFluorB548	BUV496	NFB660120S	cFluorB675
4	APC-TCR Vα7.2	APC-TCR Vα7.2	APC-TCR Vα7.2		BB700	BUV395	BUV496	BUV615	NFB660120S	cFluorB675	BUV563	NFB61030S	cFluorB690
5	BUV395-NKG2D	BUV395-NKG2D	BUV395-NKG2D		BUV395	BUV496	BUV563	BUV661	NFY570	cFluorB690	BUV615	NFR660	cFluorBYG575
6	BUV496-CD19	BUV496-CD19	BUV496-CD19		BUV496	BUV563	BUV615	BUV737	NFY610	cFluorBYG575	BUV661	NFR685	cFluorBYG610
7	BUV563-CD56	BUV563-CD56	BUV563-CD56		BUV563	BUV615	BUV661	BUV805	NFY660	cFluorBYG610	BUV737	NFR700	cFluorBYG667
8	BUV615-CD161	BUV615-CD161	BUV615-CD161		BUV615	BUV661	BUV737	BV421	AF700	cFluorBYG667	BUV805	NFY570	cFluorBYG710
9	BUV661-CD127	BUV661-CD127	BUV661-CD127		BUV661	BUV737	BUV805	BV480	APC	cFluorBYG710	BV480	NFY610	cFluorBYG750
10	BUV737-NKp30	BUV737-NKp30	BUV737-NKp30		BUV737	BUV805	BV421	BV510	APCCy7	cFluorBYG750	BV510	NFY660	cFluorR668
11	BV421-NKG2C	BV421-NKG2C	BV421-NKG2C		BUV805	BV421	BV480	BV605	BB700	cFluorBYG781	BV605	NFY700	cFluorR685
12	BV480-KLRG1	BV480-KLRG1			BV421	BV480	BV510	BV650	PECy7	cFluorR659	BV650	APCCy7	cFluorR720
13	BV510-CD3	BV510-CD3			BV510	BV510	BV605	BV711	LDBlue	cFluorR668	BV711	BB700	cFluorR780
14	BV570-CD8a	BV570-CD8a			BV605	BV605	BV650	BV750	BUV395	cFluorR685	BV750	PE	cFluorR840
15	BV650-CD38	BV650-CD38			BV650	BV650	BV711	BV786	BUV496	cFluorR720	BV786	PECy5	cFluorV450
16	BV750-CD69	BV750-CD69			BV711	BV711	BV750	APC	BUV563	cFluorR780	APC	PECy7	cFluorV505
17	BV785-TCR Vα24 Jα18	BV785-TCR Vα24 Jα18			BV750	BV750	cFluorBYG750	APCCy7	BUV615	cFluorR840	APCCy7	PerCPCy55	cFluorV547
18	eFluor450-CD57	eFluor450-CD57			LDBlue	BV786	FITC	APCR700	BUV661	cFluorV420	APCR700	RB705	cFluorV610
19	FITC-CD2	FITC-CD2			PE	PE	LDBlue	BB700	BUV737	cFluorV450	BB515	RB744	cFluorYG584
20	LiveDead NIR 876-Viability	LiveDead NIR 876-Viability				PECF594	PE	NFB510	BUV805	cFluorV505	BB700	RB780	cFluorYG610
21	NFB610-70S-HLADR	NFB610-70S-HLADR				PECy5	PECy5	NFB555	BV421	cFluorV547	PE	RY586	APC
22	NFR700-CD4						PECy7	NFB61070S	BV480	cFluorV610	PECF594	BUV395	BB700
23	PE-Cy5.5-CD25						PerCPCy55	NFB660120S	BV510	cFluorYG584	PECy5	BV421	PECy7
24	PE-Cy5-CRTH2							NFB530	BV605	cFluorYG610	PECy7	BUV496	RB705
25	PE Dazzle 594-NKG2A							NFB66040S	BV650	BB700	PerCPCy55	BUV563	RB744
26	PerCP Vio 700-TCR γ/δ							NFY570	BV711	NFB555	R718	BUV615	RB780
27	PE Vio 770-TCR Vβ11							NFY610	BV750	NFB61070S	RB545	BUV661	NFB61070S
28	PE-KIRDL1							NFY660	cFluorB675	NFB660120S	RB705	BUV737	NFB660120S
29	RB780-NKp46							PE	cFluorB690	BUV395	RB744	BUV805	NFB66040S
30	SB600-CD244							PECF594	cFluorBYG575	BUV496	RB780	BV480	NFR700
31	SB702-cKit							PECy5	cFluorBYG667	BUV563	RY586	BV510	NFY660
								PECy7	cFluorBYG710	BUV615	NFB660120S	BV605	NFY700
								PerCPCy55	cFluorBYG750	BUV661	NFB61030S	BV650	BUV395
								LDBlue	cFluorR668	BUV737	NFR685	BV711	BV421
								cFluorB548	cFluorR685	BUV805	NFY660	BV750	BUV496
								cFluorB675	cFluorR840	BV480	NFY700	BV786	BUV563
								cFluorBYG710	cFluorV450	BV510	cFluorBYG710	cFluorB675	BUV615
								cFluorBYG750	cFluorV505	BV605	cFluorV505	cFluorBYG610	BUV737
								cFluorR840		BV650	cFluorV610	cFluorR840	BUV805
								cFluorV450		BV711	cFluorV450	cFluorV450	BV480
										BV750		cFluorV505	BV510
										BV786		cFluorV547	BV786
										NFB66040S
										NFY660
										LDBlue
